# Syndecan-1 Promotes Alveolar Type 2 Epithelial Cell Senescence during Lung Fibrosis

**DOI:** 10.64898/2026.03.16.712248

**Authors:** Changfu Yao, Milena Espinola, Xue Liu, Yizhi Wang, Marilia Zuttion, Virinchi Kuchibhotla, Xuexi Zhang, Larissa Langhi Prata, Silvia Cho, Zackery Ortega, Emily Braghramian, Kimberly Merene, Ying Wang, Susan Jackman, Antonina Caudill, Fatima Contreras, Jiurong Liang, Dianhua Jiang, Paul W Noble, Cory M. Hogaboam, Barry R. Stripp, Cecilia Lopez-Martinez, Sina A. Gharib, Amara Seng, Nunzio Bottini, William C. Parks, Peter Chen, Tanyalak Parimon

## Abstract

Idiopathic pulmonary fibrosis (IPF) is an age-related, progressive, and fatal interstitial lung disease for which effective therapies remain limited. Alveolar type 2 (AT2) epithelial cells serve as facultative stem cells essential for alveolar repair; however, AT2 cell senescence disrupts epithelial regeneration and contributes to fibrotic remodeling in IPF. Syndecan-1 is a transmembrane heparan sulfate proteoglycan predominantly expressed by lung epithelial cells, but its role in AT2 dysfunction during fibrosis is poorly defined. Here, we demonstrate that syndecan-1 is robustly upregulated in AT2 cells in IPF and other fibrotic lung diseases, as well as in murine bleomycin-induced lung fibrosis. Syndecan-1 expression was further enhanced with aging and associated with increased fibrotic burden in aged mice. Using integrated human transcriptomic analyses, mouse genetic models, and epithelial cell–based systems, we show that excess syndecan-1 promotes cell-autonomous epithelial senescence and impairs AT2 progenitor function. Elevated syndecan-1 reduced AT2 renewal capacity, disrupted differentiation, and diminished surfactant protein C level, whereas genetic loss of syndecan-1 attenuated senescence and preserved epithelial function following injury. Together, these findings identify syndecan-1 as a critical epithelial regulator of AT2 senescence and maladaptive repair in pulmonary fibrosis and support targeting syndecan-1–driven epithelial dysfunction as a potential therapeutic strategy.
