## Supplementary material for "Syndecan-1 Promotes Alveolar Type 2 Epithelial Cell Senescence during Lung Fibrosis": Table 1-5 supplement

### Sheet: HumanSenMayo Score genes
Table 1. Human SenMayo Score Gene list
Human SenMayo Score genes
Gene names
ACVR1B
ANG
ANGPT1
ANGPTL4
AREG
AXL
BEX3
BMP2
BMP6
C3
CCL1
CCL13
CCL16
CCL2
CCL20
CCL24
CCL26
CCL3
CCL3L1
CCL4
CCL5
CCL7
CCL8
CD55
CD9
CSF1
CSF2
CSF2RB
CST4
CTNNB1
CTSB
CXCL1
CXCL10
CXCL12
CXCL16
CXCL2
CXCL3
CXCL8
CXCR2
DKK1
EDN1
EGF
EGFR
EREG
ESM1
ETS2
FAS
FGF1
FGF2
FGF7
GDF15
GEM
GMFG
HGF
HMGB1
ICAM1
ICAM3
IGF1
IGFBP1
IGFBP2
IGFBP3
IGFBP4
IGFBP5
IGFBP6
IGFBP7
IL10
IL13
IL15
IL18
IL1A
IL1B
IL2
IL32
IL6
IL6ST
IL7
INHA
IQGAP2
ITGA2
ITPKA
JUN
KITLG
LCP1
MIF
MMP1
MMP10
MMP12
MMP13
MMP14
MMP2
MMP3
MMP9
NAP1L4
NRG1
PAPPA
PECAM1
PGF
PIGF
PLAT
PLAU
PLAUR
PTBP1
PTGER2
PTGES
RPS6KA5
SCAMP4
SELPLG
SEMA3F
SERPINB4
SERPINE1
SERPINE2
SPP1
SPX
TIMP2
TNF
TNFRSF10C
TNFRSF11B
TNFRSF1A
TNFRSF1B
TUBGCP2
VEGFA
VEGFC
VGF
WNT16
WNT2

### Sheet: MouseSenMayo Score genes
Table 2. Mouse SenMayo Score Gene list
Gene names
Acvr1b
Ang
Angpt1
Angptl4
Areg
Axl
Bex3
Bmp2
Bmp6
C3
Ccl1
Ccl2
Ccl20
Ccl24
Ccl26
Ccl3
Ccl4
Ccl5
Ccl7
Ccl8
Cd55
Cd9
Csf1
Csf2
Csf2rb
Cst10
Ctnnb1
Ctsb
Cxcl1
Cxcl10
Cxcl12
Cxcl16
Cxcl2
Cxcl3
Cxcr2
Dkk1
Edn1
Egf
Egfr
Ereg
Esm1
Ets2
Fas
Fgf1
Fgf2
Fgf7
Gdf15
Gem
Gmfg
Hgf
Hmgb1
Icam1
Icam5
Igf1
Igfbp1
Igfbp2
Igfbp3
Igfbp4
Igfbp5
Igfbp6
Igfbp7
Il10
Il13
Il15
Il18
Il1a
Il1b
Il2
Il6
Il6st
Il7
Inha
Iqgap2
Itga2
Itpka
Jun
Kitl
Lcp1
Mif
Mmp13
Mmp10
Mmp12
Mmp13
Mmp14
Mmp2
Mmp3
Mmp9
Nap1l4
Nrg1
Pappa
Pecam1
Pgf
Pigf
Plat
Plau
Plaur
Ptbp1
Ptger2
Ptges
Rps6ka5
Scamp4
Selplg
Sema3f
Serpinb3a
Serpine1
Serpine2
Spp1
Spx
Timp2
Tnf
Tnfrsf11b
Tnfrsf1a
Tnfrsf1b
Tubgcp2
Vegfa
Vegfc
Vgf
Wnt16
Wnt2

### Sheet: Humanp53Activity genes
Table 3. Human p53 Activity Score Gene list
Human p53 activity genes
Gene names
ABCA12
ABCB1
MDR1
ACTA2
AEN
AGT
AGTR1
AIFM1
AIF
AIFM2
AMID
ANXA1
APAF1
APC
ARID3A
E2FBP1
ATF3
BAK1
BAX
BBC3
PUMA
BCL2L14
BCL6
BDKRB2
BK2
BID
BNIP3L
BTG2
BTG3
C12ORF5
RGCC
RGC32
CDIP1
CASP1
CASP10
CASP6
CAV1
CCNG1
CCNK
CD82
KAI1
CDC25C
CDKN1A
CEL
CGB7
CHMP4C
CKM
MCK
COL18A1
COMT
CTF1
CAR
CTSD
CX3CL1
CYFIP2
D4S234E
NSG1
DAPK1
DDB2
DDR1
PTK3
DGKZ
DHRS3
DKK1
DRAM1
DUSP1
MKP1
DUSP2
DUSP4
MKP2
DUSP5
DUSP6
E2F7
EDA2R
XEDAR
EDN2
EGFR
EGR2
EPHA2
ECK
ERAP1
ESR1
ER-ALPHA
FANCC
FAC
FAS
CD95
TNFSF6
FBXO22
FDXR
FLT1
FOS
FUCA1
GAD2
GAD65
GADD45A
GAMT
GBP1
GCH1
GDF9
GDF15
PTGF-BETA
GLS2
GPR87
GPX1
GSTP1
HAMP
HEPCIDIN
HDC
HDM2
MDM2
HIC1
HRAS
HTT
LER3
PRG1
IEX1
IFI16
IGFBP3
IRF2BP2
IRF5
KIAA0247
TMPS
KRT8
CK8
LIF
LIMK2
LMNA
LPIN1
MAP4K4
MB
MYO
MET
MFN2
MLH1
MMP2
MPZL2
EVA1
NDRG1
NINJ1
NLRC4
IPAF
NOTCH1
NOV
CCN3
OGN
MIMECAN
ORM2
AGP2
PANK1
PAX2
PCBP4
MCG10
PCNA
PDGFC
PEBP1
PERP
PGF
PIDD
PLAGL1
PLK2
SNK)
PLK3
PLTP
PMAIP1
NOXA
PML
PMS2
PPM1D
PPM1J
PRDM1
BLIMP1
PTEN
PTP4A1
PTPRVP
PTPVR
PRAP1
PRKAB1
PRODH
PYCARD
ASC
RAP2B
RAB6C
RABGGTA
RARRES3
RBM38
RNPC1
RND3
RHOE
RNF144B
P53RFP
RPS27L
RRM2B
P53R2
S100A2
S100A9
SCN3B
SEMA3B
SEMA3F
SERPINB5
MASPIN
SERPINE1
PAI1
SESN1
PA26
SGK1
SH2D1A
SAP
SIAH1
SIAH1B
SIVA1
STAG1
STX6
SUB1
PC4
SYK
TDG
TFAP2A
TFAP2C
TGFA
TLR2
TLR3
TLR4
TLR5
TLR6
TLR8
TLR9
TLR10
TNFRSF10A
DR4
TNFRSF10B
DR5
TNFSF9
TP53
TP53AIP1
TP53I3
PIG3
TP53INP1
P53DINP1
TP63
TP73
TRIAP1
P53CSV
TRIM22
STAF50
TSC2
TYRP1
TRP1
UBTD1
UNC5A
VCAN
CSPG2
VDR
XPC
ZFP36
TTP
ZMAT3
WIG1
ZNF79
BAI1
DDIT4
REDD1
EEF1A1
GML
HGF
MSH2
P2RX5
P2XM
RFWD2
COP1
SFN
STEAP3
TSAP6
TAP1
TNFRSF10C
DCR1
TNFRSF10D
DCR2

### Sheet: Mousep53Activity genes
Table 4. Mouse p53 Activity Score Gene list
Mouse p53 activity genes
Gene names
Abca12
Abcb1b
Abcb1b
Acta2
Adgrb1
Aen
Agp2
Agtr1a
Agxt
Aifm1
Aifm1
Aifm2
Aifm2
Anxa1
Apaf1
Apc
Apcs
Arid3a
Atf3
Bak1
Bbc3
Bbc3
Bcl2l14
Bcl6
Bdkrb2
Bdkrb2
Bid
Bnip3l
Btg2
Btg3
Casp1
Casp6
Cav1
Ccn3
Ccn3
Ccng1
Ccnk
Cd82
Cd82
Cdc25c
Cdip1
Cdkn1a
Cel
Chmp4c
Ckm
Ckm
Col18a1
Comt
Cop1
Cop1
Ctf1
Ctsd
Cx3cl1
Cyfip2
Cyp27b1
Dapk1
Ddb2
Ddit4
Ddit4
Ddr1
Dgkz
Dhrs3
Dkk1
Dram1
Dusp1
Dusp1
Dusp2
Dusp4
Dusp4
Dusp5
Dusp6
E2f7
Eda2r
Eda2r
Edn2
Eef1a1
Egfr
Egr2
Epha2
Epha2
Erap1
Esr1
Esr1
Fancc
Fas
Fasl
Fasn
Fbxo22
Fdxr
Flt1
Fos
Fuca1
Fxyd1
Gad2
Gad2
Gadd45a
Gamt
Gbp2b
Gch1
Gdf15
Gdf9
Gls2
Gml
Gpr87
Gpx1
Gstp1
Hamp
Heca
Hic1
Hras
Ifi204
Ifrd1
Igfbp3
Irf2bp2
Irf5
Krt8
Lifr
Limk2
Lmna
Lpin1
Map4k4
Mb
Mdm2
Met
Mfn2
Mlh1
Mmp2
Mpzl2
Mpzl2
Msh2
Myog
Ndrg1
Ninj1
Nkx3-1
Nlrc4
Nlrc4
Notch1
Nsg1
Ogn
Ogn
Orm2
P2rx5
P2rx6
Pank1
Pax2
Pcbp4
Pcna
Pdgfc
Pebp1
Perp
Pidd1
Plagl1
Plk2
Plk2
Plk3
Pltp
Pmaip1
Pmaip1
Pmepa1
Pms2
Ppm1d
Ppm1j
Prap1
Prdm1
Prdm1
Prkab1
Prodh
Pten
Ptgfr
Ptp4a1
Pycard
Pycard
Rabggta
Rap2b
Rbm38
Rbm38
Rexo2
Rgcc
Rgcc
Rnd3
Rnd3
Rnf141
Rnf144b
Rps27l
Rrm2b
Rrm2b
S100a2
S100a9
Scn3b
Sema3b
Sema3f
Serpinb5
Serpinb5
Serpine1
Serpine1
Sesn1
Sesn1
Sgk1
Sh2d1a
Siah1b
Siva1
Slc6a4
Sltm
Srgn
Steap3
Steap3
Stx6
Sub1
Syk
Tap1
Tdg
Tfap2a
Tfap2c
Tgfa
Tlr2
Tlr3
Tlr4
Tlr5
Tlr6
Tlr8
Tlr9
Tnfrsf10b
Tnfrsf10b
Tnfsf9
Triap1
Triap1
Trim13
Trp53
Trp53inp1
Trp53inp1
Trp63
Trp73
Trpc1
Tsc2
Tyrp1
Ubtd1
Unc5a
Vcan
Vcan
Xpc
Zfp36
Zmat3
Zmat3

### Sheet: Antibodies and Reagents
Table 5. Antibodies and Reagents
A. Antibodies
Name	Host	Reactivity	Manufacturers	Catalog ID
Acetyl-p53 (Lys379)	Rabbit	Human, Mouse	Cell Signaling Technology	2570S
Acetyl-p53 (Lys382)	Rabbit	Human	Cell Signaling Technology	2525S
CDKN2A/p16INK4a [EPR1473]	Rabbit	Human	Abcam	AB108349
CDKN2A/p16INK4a [EPR20418]	Rabbit	Mouse	Abcam	AB211542
Cytokeratin 8 (TROMA-1)	Rat	Human, Mouse	Sigma-Aldrich	MABT329M
EpCAM	Rabbit	Human, Mouse, Rat	Abcam	AB71916
p21 [EPR362]	Rabbit	Human	Abcam	AB109520
SFTPC	Rabbit	Mouse, Rat	Sigma-Aldrich	AB3786
Syndecan-1 [B-A38]	Mouse	Human	Abcam	AB1410
Discosoma tdTomato	Goat		LifeSpan Biosciences	LS-C340696-600
CD138	Rat	Mouse	BD Biosciences	553712
CD138	Rat	Human	BD Biosciences	550804
CD138-APC	Rat	Mouse	BD Biosciences	558626
CD138: Alexa Fluor 647	Mouse	Human	Bio Rad	MCA2459A647
Alexa Fluor 594	Goat	Hamster	Thermo Fisher Scientific	A-21113
Alexa Fluor 647	Goat	Rabbit	Thermo Fisher Scientific	A-21245
Alexa Fluor 488	Goat	Rat	Thermo Fisher Scientific	A-11006
SFTPC Polyclonal Antibody	Rabbit	Human, Mouse, Rat	Thermo Fisher Scientific	PA5-71680
Anti-α-Smooth Muscle Actin (ACTA2)	Mouse		Sigma-Aldrich	A2547
Alexa Fluor 488	Donkey	Rat	Thermo Fisher Scientific	A-21208
Alexa Fluor 568	Donkey	Rabbit	Thermo Fisher Scientific	A10042
Alexa Fluor 647	Donkey	Mouse	Thermo Fisher Scientific	A-31571
Alexa Fluor 647	Goat	Hamster	Thermo Fisher Scientific	A-21451
CD31 MicroBeads		Mouse	Miltenyi Biotec	130-097-418
CD326 MicroBeads		Mouse	Miltenyi Biotec	130-105-958
CD45 MicroBeads		Mouse	Miltenyi Biotec	130-052-301
GAPDH (14C10)	Rabbit	Human, Mouse, Rat, Monkey, Bovine, Pig	Cell Signaling Technology	2118S
HRP-linked	Goat	Rabbit	Cell Signaling Technology	7074S
p53 (D2H9O)	Rabbit	Mouse, Rat	Cell Signaling Technology	32532S
Podoplanin Antigen	Syrian Hamster	Mouse	Developmental Studies Hybridoma Bank	AB_531893
Waf1/Cip1/CDKN1A p21 (F-5)	Rabbit	Mouse	Santa Cruz Biotechnology	SC-6246
HT2-280	Mouse	Human	Terracebiotech	TB-27AHT2-280
Alexa Fluor 488 mouse IgM	Goat	Mouse IgM	Thermo Fisher Scientific	A-21042
B. Reagents
Name	Manufacturers	Catalog ID
Antibiotic-Antimycotic (100X)	Thermo Fisher Scientific	15240062
Bleomycin	Fresenius Kabi	6129500
Bovine Serum Albumin	Sigma-Aldrich	A2153-10G
Bronchial Epithelial Cell Growth Basal Medium	Lonza	CC-3171
Bronchial Epithelial Cell Growth Medium BulletKit	Lonza	CC-3170, CC-4175
DAPI and Hoechst Nucleic Acid Stains	Fisher Scientific	D1306
Dasatinib	Sigma-Aldrich	S4317-5MG
DMEM and Ham's F-12, 50/50 Mix	Fisher Scientific	MT10092CV
DMEM with L-Glutamine	Fisher Scientific	MT10013CV
DMEM/F-12, no phenol red	Fisher Scientific	21-041-025
Dulbecco’s Phosphate-Buffered Saline	Corning	21-031-CV
ECL Western Blotting Substrate	Thermo Fisher Scientific	PI32209
Elastase	Worthington Biochemical	LS002279
Eosin Y Working Solution	Newcomersupply	1072B
Fetal Bovine Serum	Fisher Scientific	SH3007103
Harris Hematoxylin Solution	Sigma-Aldrich	HHS32-1L
Hydrocortisone BioReagent	Sigma-Aldrich	H0888-1G
Insulin-Transferrin-Selenium	Thermo Fisher Scientific	41400-045
Isoflurane	Piramal Critical Care	66794-017-10
Liberase	Sigma-Aldrich	5401119001
Matrigel Basement Membrane Matrix	Avantor Science Central	47743-718
Matrigel Growth Factor Reduced Basement Membrane Matrix	Corning	CLS356230
Penicillin-Streptomycin Solution	Fisher Scientific	MT30002CI
Quercetin	Sigma-Aldrich	Q4951-10G
Rat Collagen Type I	Sigma-Aldrich	C3867-1VL
SB 431542 Hydrate	Sigma-Aldrich	S4317-5MG
Trichrome Stain (Masson) Kit	Sigma-Aldrich	HT15-1KT
West Femto Maximum Sensitivity Substrate	Thermo Fisher Scientific	34095
β-Estradiol BioReagent	Sigma-Aldrich	E2758
